# Prioritizing persistent microbiome members in the common bean rhizosphere: an integrated analysis of space, time, and plant genotype

**DOI:** 10.1101/727461

**Authors:** Nejc Stopnisek, Ashley Shade

## Abstract

The full potential of managing microbial communities to support plant health is yet-unrealized, in part because it remains difficult to ascertain which members are most important for the plant. However, microbes that consistently associate with a plant species across varied field conditions and over plant development likely engage with the host or host environment. Here, we applied abundance-occupancy concepts from macroecology to quantify the core membership of bacterial/archaeal and fungal communities in the rhizosphere of the common bean (*Phaseolus vulgaris*). Our study investigated the microbiome membership that persisted over multiple dimensions important for plant agriculture, including major growing regions, plant development, annual plantings, and divergent genotypes, and also included re-analysis of public data. We found 48 core bacterial taxa that were consistently detected in all samples, inclusive of all datasets and dimensions. This suggests reliable enrichment of these taxa to the plant environment and time-independence of their association with the plant. More generally, this work provides a robust approach for systematically prioritizing core microbiome memberships in any host or system.
