## Supplementary material for "Prioritizing persistent microbiome members in the common bean rhizosphere: an integrated analysis of space, time, and plant genotype": Table S2

### Sheet: Dataset S2
	Table S2: 20 differentially abundant OTUs between the two plant genotypes as identified by using DESeq2 (Love et al. 2014).
	baseMean	log2FoldChange	lfcSE	stat	pvalue	padj	otu_id	Kingdom	Phylum	Class	Order	Family	Genus	Species	otu
1	38.0705	-1.45178	0.379545	-3.82505	0.000130746	0.0391911	OTU00424	Bacteria	Verrucomicrobia	OPB35 soil group	uncultured bacterium	uncultured bacterium	uncultured bacterium	uncultured bacterium	HQ190278.1.1525
2	25.1813	-1.91639	0.458777	-4.17717	2.95158e-05	0.0257317	OTU00617	Bacteria	Verrucomicrobia	OPB35 soil group					JF180093.1.1374
3	38.4263	-3.90469	0.982451	-3.97444	7.05455e-05	0.0275043	OTU00961	Bacteria	Proteobacteria	Alphaproteobacteria	Rhodospirillales	Rhodospirillaceae	Skermanella	Ambiguous_taxa	JX489944.1.1458
4	48.3975	-3.27687	0.852303	-3.84472	0.000120689	0.0391911	OTU01296	Bacteria	Actinobacteria	Thermoleophilia	Gaiellales	uncultured	uncultured microorganism	uncultured microorganism	JN387436.1.1303
5	9.68552	-4.09392	1.09342	-3.74414	0.000181014	0.0456917	OTU02717	Bacteria	Actinobacteria	Thermoleophilia	Solirubrobacterales	Elev-16S-1332	uncultured bacterium	uncultured bacterium	EU132641.1.1305
6	19.52	-3.3718	0.843626	-3.99679	6.42074e-05	0.0275043	OTU03595	Bacteria	Actinobacteria	Thermoleophilia	Gaiellales	uncultured	uncultured bacterium	uncultured bacterium	JN002796.1.1337
7	11.8819	5.0235	1.25632	3.9986	6.37196e-05	0.0275043	OTU03919	Bacteria	Acidobacteria	Blastocatellia	Blastocatellales	Blastocatellaceae (Subgroup 4)	uncultured	uncultured bacterium	HM444976.1.1326
8	29.2518	-4.09681	0.937765	-4.3687	1.2499e-05	0.0199818	OTU04022	Bacteria	Tectomicrobia	uncultured bacterium	uncultured bacterium	uncultured bacterium	uncultured bacterium	uncultured bacterium	EU133902.1.1441
9	76.1442	-6.16184	1.19763	-5.14505	2.6745e-07	0.00128269	OTU04087	Archaea	Thaumarchaeota	Soil Crenarchaeotic Group(SCG)					KJ566508.1.952
10	4.59683	3.49857	0.883195	3.96127	7.45528e-05	0.0275043	OTU04457	Bacteria	Bacteroidetes	Cytophagia	Cytophagales	Cytophagaceae	Emticicia	uncultured Bacteroidetes bacterium	GQ870456.1.1465
11	61.9297	-6.09102	1.31108	-4.6458	3.38759e-06	0.00812344	OTU04555	Bacteria	Proteobacteria	Deltaproteobacteria	Desulfurellales	Desulfurellaceae	H16	uncultured bacterium	KR779707.1.1373
12	11.8744	-5.06558	1.36044	-3.72349	0.00019649	0.0471182	OTU07166	Bacteria	Actinobacteria	Thermoleophilia	Gaiellales	uncultured	uncultured bacterium	uncultured bacterium	HQ011679.1.1209
13	13.5093	3.58303	0.903557	3.96547	7.32519e-05	0.0275043	OTU07414	Bacteria	Proteobacteria	Alphaproteobacteria	Rhizobiales	Xanthobacteraceae	Pseudolabrys	Ambiguous_taxa	HM447715.1.1442
14	16.8087	4.86288	1.16833	4.16224	3.15147e-05	0.0257317	OTU08904	Bacteria	Acidobacteria	Blastocatellia	Blastocatellales	Blastocatellaceae (Subgroup 4)	Stenotrophobacter		GQ487927.1.1485
15	6.76293	-5.57114	1.46788	-3.79536	0.000147431	0.0415441	OTU11276	Bacteria	Actinobacteria	Acidimicrobiia	Acidimicrobiales	uncultured	uncultured bacterium	uncultured bacterium	KC554100.1.1512
16	17.7166	-4.82975	1.27722	-3.78145	0.00015592	0.0415441	OTU11479	Bacteria	Tectomicrobia	uncultured bacterium	uncultured bacterium	uncultured bacterium	uncultured bacterium	uncultured bacterium	AY326516.1.1483
17	4.95154	-5.33541	1.2972	-4.11302	3.90516e-05	0.0267559	OTU11500	Bacteria	Acidobacteria	Subgroup 6	Ambiguous_taxa	Ambiguous_taxa	Ambiguous_taxa	Ambiguous_taxa	EU131958.1.1382
18	3.56735	4.98215	1.23517	4.03358	5.49346e-05	0.0275043	OTU13551	Bacteria	Ignavibacteriae	Ignavibacteria	Ignavibacteriales	BSV26	uncultured bacterium	uncultured bacterium	JN038960.1.1495
19	9.31134	6.13695	1.47616	4.15738	3.21914e-05	0.0257317	OTU13670	Bacteria	Verrucomicrobia	Spartobacteria	Chthoniobacterales	DA101 soil group	Ambiguous_taxa	Ambiguous_taxa	EU135481.1.1380
20	5.15897	4.30199	1.12406	3.82719	0.000129613	0.0391911	OTU13714	Bacteria	Bacteroidetes	Sphingobacteriia	Sphingobacteriales	Chitinophagaceae	Ferruginibacter	Ambiguous_taxa	JQ087141.1.1447
