## Supplementary material for "Prioritizing persistent microbiome members in the common bean rhizosphere: an integrated analysis of space, time, and plant genotype": Table S3

### Sheet: TableS3-Neutral model summary
	Table S3: Sloan neutral model summary.
	Parameters	16S rRNA	ITS
	m	0.300791	0.00302662
	m.ci	0.00719441	0.000436821
	m.mle	0.300795	0.0030292
	maxLL	-15698.6	-531.057
	binoLL	-12020.2	204.387
	poisLL	-12020.5	204.378
	Rsqr	0.742499	0.306937
	Rsqr.bino	0.463114	-2.95925
	Rsqr.pois	0.463129	-2.95918
	RMSE	0.118083	0.160632
	RMSE.bino	0.170505	0.38393
	RMSE.pois	0.170503	0.383927
	AIC	-31393.2	-1058.12
	BIC	-31377.2	-1047.78
	AIC.bino	-24036.5	412.775
	BIC.bino	-24020.5	423.108
	AIC.pois	-24037	412.756
	BIC.pois	-24021	423.088
	N	31255	22716
	Samples	30	31
	Richness	21881	1295
	Detect	3.19949e-05	4.40218e-05
