## Supplementary material for "Prioritizing persistent microbiome members in the common bean rhizosphere: an integrated analysis of space, time, and plant genotype": Table S4

### Sheet: TableSX
Table S4: List of 48 core taxa and their taxonomic classification.
OTU	Kingdom	Phylum	Class	Order	Family	Genus	Species
HQ190266.1.1492	Bacteria	Acidobacteria	Blastocatellia	Blastocatellales	Blastocatellaceae (Subgroup 4)	Ambiguous_taxa
HM061710.1.1477	Bacteria	Acidobacteria	Blastocatellia	Blastocatellales	Blastocatellaceae (Subgroup 4)	RB41	Ambiguous_taxa
JN615823.1.1359	Bacteria	Acidobacteria	Blastocatellia	Blastocatellales	Blastocatellaceae (Subgroup 4)	uncultured	uncultured bacterium
GU359092.1.1471	Bacteria	Acidobacteria	Subgroup 6	Ambiguous_taxa	Ambiguous_taxa	Ambiguous_taxa	Ambiguous_taxa
GQ120637.1.1515	Bacteria	Acidobacteria	Subgroup 6	Ambiguous_taxa	Ambiguous_taxa	Ambiguous_taxa	Ambiguous_taxa
HM061977.1.1470	Bacteria	Acidobacteria	Subgroup 6	uncultured Acidobacteria bacterium	uncultured Acidobacteria bacterium	uncultured Acidobacteria bacterium	uncultured Acidobacteria bacterium
HQ597858.1.1508	Bacteria	Acidobacteria	Subgroup 6	uncultured Acidobacteria bacterium	uncultured Acidobacteria bacterium	uncultured Acidobacteria bacterium	uncultured Acidobacteria bacterium
HQ597865.1.1508	Bacteria	Acidobacteria	Subgroup 6	uncultured Acidobacteria bacterium	uncultured Acidobacteria bacterium	uncultured Acidobacteria bacterium	uncultured Acidobacteria bacterium
JN023626.1.1506	Bacteria	Acidobacteria	Subgroup 6	uncultured bacterium	uncultured bacterium	uncultured bacterium	uncultured bacterium
GU359072.1.1474	Bacteria	Acidobacteria	Subgroup 6
FM209319.1.1474	Bacteria	Actinobacteria	Actinobacteria	Micrococcales	Micrococcaceae	Arthrobacter
HE818691.1.1410	Bacteria	Actinobacteria	Actinobacteria	Micromonosporales	Micromonosporaceae	Dactylosporangium	uncultured bacterium
GU550579.1.1244	Bacteria	Actinobacteria	Actinobacteria	Streptomycetales	Streptomycetaceae	Streptomyces	Ambiguous_taxa
HM274116.1.1360	Bacteria	Bacteroidetes	Sphingobacteriia	Sphingobacteriales	Chitinophagaceae	Flavisolibacter	uncultured bacterium
JF429082.1.1514	Bacteria	Bacteroidetes	Sphingobacteriia	Sphingobacteriales	Chitinophagaceae	uncultured	Ambiguous_taxa
HQ844554.1.1431	Bacteria	Chloroflexi	KD4-96	uncultured bacterium	uncultured bacterium	uncultured bacterium	uncultured bacterium
KF712627.1.1476	Bacteria	Chloroflexi	KD4-96
DQ129385.1.1478	Bacteria	Planctomycetes	Planctomycetacia	Planctomycetales	Planctomycetaceae	Pirellula	uncultured bacterium
HG423553.1.1283	Bacteria	Proteobacteria	Alphaproteobacteria	Caulobacterales	Caulobacteraceae	Caulobacter	Ambiguous_taxa
FR853451.1.1447	Bacteria	Proteobacteria	Alphaproteobacteria	Caulobacterales	Caulobacteraceae	Phenylobacterium	uncultured bacterium
GDHX01215817.4.1477	Bacteria	Proteobacteria	Alphaproteobacteria	Rhizobiales	Bradyrhizobiaceae	Nitrobacter	Austrofundulus limnaeus
GQ264021.1.1373	Bacteria	Proteobacteria	Alphaproteobacteria	Rhizobiales	Hyphomicrobiaceae
FN546860.1.1411	Bacteria	Proteobacteria	Alphaproteobacteria	Rhizobiales	Phyllobacteriaceae	Mesorhizobium
FR753119.1.1437	Bacteria	Proteobacteria	Alphaproteobacteria	Rhizobiales	Rhizobiaceae	Rhizobium	Ambiguous_taxa
JX223090.1.1452	Bacteria	Proteobacteria	Alphaproteobacteria	Rhizobiales	Rhodobiaceae	uncultured	uncultured bacterium
JQ426189.1.1442	Bacteria	Proteobacteria	Alphaproteobacteria	Rhizobiales	Xanthobacteraceae	Ambiguous_taxa	Ambiguous_taxa
GQ263058.1.1429	Bacteria	Proteobacteria	Alphaproteobacteria	Rhizobiales	Xanthobacteraceae	Ambiguous_taxa	Ambiguous_taxa
EF019297.1.1330	Bacteria	Proteobacteria	Alphaproteobacteria	Rhizobiales	Xanthobacteraceae	Variibacter
GQ115602.1.1307	Bacteria	Proteobacteria	Alphaproteobacteria	Rhizobiales
FJ936901.1.1446	Bacteria	Proteobacteria	Alphaproteobacteria	Rhodospirillales	Rhodospirillaceae	Dongia	Ambiguous_taxa
JF265791.1.1314	Bacteria	Proteobacteria	Alphaproteobacteria	Rhodospirillales	Rhodospirillales Incertae Sedis	Reyranella	uncultured bacterium
GQ389063.1.1478	Bacteria	Proteobacteria	Alphaproteobacteria	Sphingomonadales	Sphingomonadaceae	Novosphingobium	Ambiguous_taxa
FN421585.1.1365	Bacteria	Proteobacteria	Alphaproteobacteria	Sphingomonadales	Sphingomonadaceae	Sphingomonas
HF548406.1.1395	Bacteria	Proteobacteria	Alphaproteobacteria	Sphingomonadales	Sphingomonadaceae	Sphingomonas	Ambiguous_taxa
FN794227.1.1213	Bacteria	Proteobacteria	Alphaproteobacteria	Sphingomonadales	Sphingomonadaceae	Sphingomonas	Ambiguous_taxa
FQ658643.1.1351	Bacteria	Proteobacteria	Betaproteobacteria	Burkholderiales	Comamonadaceae	Ambiguous_taxa	Ambiguous_taxa
FM209322.1.1496	Bacteria	Proteobacteria	Betaproteobacteria	Burkholderiales	Comamonadaceae	Ramlibacter
FR675947.1.1459	Bacteria	Proteobacteria	Betaproteobacteria	Burkholderiales	Comamonadaceae
GQ369048.1.1385	Bacteria	Proteobacteria	Betaproteobacteria	Burkholderiales	Comamonadaceae
FN421989.1.1411	Bacteria	Proteobacteria	Betaproteobacteria	Burkholderiales	Comamonadaceae
GU940705.1.1318	Bacteria	Proteobacteria	Betaproteobacteria	Burkholderiales	Oxalobacteraceae	Ambiguous_taxa	Ambiguous_taxa
FM209302.1.1494	Bacteria	Proteobacteria	Betaproteobacteria	Burkholderiales	Oxalobacteraceae
JF267691.1.1491	Bacteria	Proteobacteria	Betaproteobacteria	Nitrosomonadales	Nitrosomonadaceae	uncultured	uncultured bacterium
AJ532714.1.1323	Bacteria	Proteobacteria	Deltaproteobacteria	Myxococcales	Phaselicystidaceae	Phaselicystis	Ambiguous_taxa
FJ936965.1.1497	Bacteria	Proteobacteria	Gammaproteobacteria	Xanthomonadales	Xanthomonadaceae	Arenimonas	uncultured bacterium
JF265850.1.1359	Bacteria	Proteobacteria	Gammaproteobacteria	Xanthomonadales	Xanthomonadales Incertae Sedis	Acidibacter	Ambiguous_taxa
GBGR01024531.3.1247	Bacteria	Proteobacteria	Gammaproteobacteria	Xanthomonadales	Xanthomonadales Incertae Sedis	Acidibacter
HQ190278.1.1525	Bacteria	Verrucomicrobia	OPB35 soil group	uncultured bacterium	uncultured bacterium	uncultured bacterium	uncultured bacterium
