## Supplementary material for "Prioritizing persistent microbiome members in the common bean rhizosphere: an integrated analysis of space, time, and plant genotype": Table S5

### Sheet: Table S5 - OTU occupancy
	Table S5: Occupancy of core OTUs in agricultural, natural (forest) soils or when combined. Results are based on the re-analysis of the data from the Pérez-Jaramillo et al. 2019. OTUs with occupancy of 1 in both soils are highlighted in orange. Additional to the number we used green gradient shading to represents the occupancy of each OTU.
		Occupancy of OTUs in rhizosphere soil
	Core OTUs	Agricultural soil	Natural soil	Combined forest and agricultural soil	Phyla
	GQ120637.1.1515	1	1	1	ACIDOBACTERIA		occupancy = 1 in both soils
	GU359072.1.1474	1	0	0.551724	ACIDOBACTERIA
	GU359092.1.1471	1	0.0769231	0.586207	ACIDOBACTERIA
	HM061710.1.1477	1	0	0.551724	ACIDOBACTERIA
	HM061977.1.1470	1	0.692308	0.862069	ACIDOBACTERIA
	HQ190266.1.1492	1	0.0769231	0.586207	ACIDOBACTERIA
	HQ597858.1.1508	1	0	0.551724	ACIDOBACTERIA
	HQ597865.1.1508	0.96875	0.230769	0.637931	ACIDOBACTERIA
	JN615823.1.1359	1	0	0.551724	ACIDOBACTERIA
	FM209319.1.1474	1	0.307692	0.689655	ACTINOBACTERIA
	GU550579.1.1244	1	0.807692	0.913793	ACTINOBACTERIA
	HE818691.1.1410	0.90625	0.538462	0.741379	ACTINOBACTERIA
	HM274116.1.1360	1	0	0.551724	BACTEROIDETES
	JF429082.1.1514	1	0.0384615	0.568966	BACTEROIDETES
	HQ844554.1.1431	1	0.0384615	0.568966	CHLOROFLEXI
	KF712627.1.1476	1	0	0.551724	CHLOROFLEXI
	DQ129385.1.1478	1	0	0.551724	PLANCTOMYCETES
	HQ190278.1.1525	1	0	0.551724	VERRUCOMICROBIA
	AJ532714.1.1323	0.9375	0.576923	0.775862	PROTEOBACTERIA
	EF019297.1.1330	1	1	1	PROTEOBACTERIA
	FJ936901.1.1446	1	0.153846	0.62069	PROTEOBACTERIA
	FJ936965.1.1497	1	0	0.551724	PROTEOBACTERIA
	FM209302.1.1494	1	0.307692	0.689655	PROTEOBACTERIA
	FM209322.1.1496	1	0.115385	0.603448	PROTEOBACTERIA
	FN421585.1.1365	1	1	1	PROTEOBACTERIA
	FN546860.1.1411	1	1	1	PROTEOBACTERIA
	FN794227.1.1213	1	1	1	PROTEOBACTERIA
	FQ658643.1.1351	1	0.884615	0.948276	PROTEOBACTERIA
	FR675947.1.1459	1	0.807692	0.913793	PROTEOBACTERIA
	FR753119.1.1437	1	1	1	PROTEOBACTERIA
	FR853451.1.1447	1	1	1	PROTEOBACTERIA
	GBGR01024531.3.1247	1	1	1	PROTEOBACTERIA
	GDHX01215817.4.1477	1	1	1	PROTEOBACTERIA
	GQ115602.1.1307	0.96875	0	0.534483	PROTEOBACTERIA
	GQ263058.1.1429	1	1	1	PROTEOBACTERIA
	GQ264021.1.1373	1	0.846154	0.931034	PROTEOBACTERIA
	GQ369048.1.1385	1	0.423077	0.741379	PROTEOBACTERIA
	GQ389063.1.1478	1	0.538462	0.793103	PROTEOBACTERIA
	GU940705.1.1318	1	0.0384615	0.568966	PROTEOBACTERIA
	HF548406.1.1395	1	1	1	PROTEOBACTERIA
	HG423553.1.1283	1	0.538462	0.793103	PROTEOBACTERIA
	JF265791.1.1314	1	1	1	PROTEOBACTERIA
	JF265850.1.1359	1	1	1	PROTEOBACTERIA
	JF267691.1.1491	1	0.307692	0.689655	PROTEOBACTERIA
	JQ426189.1.1442	1	1	1	PROTEOBACTERIA
	JX223090.1.1452	1	0.576923	0.810345	PROTEOBACTERIA
