## Supplementary material for "Prioritizing persistent microbiome members in the common bean rhizosphere: an integrated analysis of space, time, and plant genotype": Table S6

### Sheet: Dataset S6 - Network properties
	Table S6: Summary of network properties of actual and random network.
	Network Indexes	Empirical	100 Random Networks Indexes
	Total nodes	572
	Total links	1857
	R square of power-law	0.866
	Average degree (avgK)	6.493
	Maximal degree	36
	Maximal eigenvector centrality	0.245
	Maximal betweenness	29920.7
	Maximal stress centrality	1495634
	Average clustering coefficient (avgCC)	0.366	0.035 +/- 0.005
	Average path distance (GD)	6.335	3.472 +/- 0.024
	Geodesic efficiency (E)	0.22	0.315 +/- 0.002
	Harmonic geodesic distance (HD)	4.556	3.177 +/- 0.017
	Centralization of degree (CD)	0.052	0.052 +/- 0.000
	Centralization of betweenness (CB)	0.18	0.043 +/- 0.004
	Centralization of stress centrality (CS)	8.97	0.234 +/- 0.018
	Centralization of eigenvector centrality (CE)	0.233	0.154 +/- 0.011
	Density (D)	0.011	0.011 +/- 0.000
	Reciprocity	1	1.000 +/- 0.000
	Transitivity (Trans)	0.459	0.051 +/- 0.003
	Connectedness (Con)	0.487	0.947 +/- 0.017
	Efficiency	0.98	0.990 +/- 0.000
	Hierarchy	0	0.000 +/- 0.000
	Lubness	1	1.000 +/- 0.000
	Modularity(fast_greedy)	0.734	0.348 +/- 0.004
	Power-law: lamda = 1.071663, R2 of power fitting= 0.9889154
	Log Power-law: lamda = 1.402605, R2 of log(y)~log(x): 0.8658865
	Exponential distribution: lamda = 0.4130088, R2 = 0.9212802
	Truncated Power-law: lamda = 0.02661909, kx = 6.324651, R2 = 0.661853
